# A constraint-based framework to reconstruct interaction networks in microbial communities

**DOI:** 10.1101/2024.01.30.577913

**Authors:** Omid Oftadeh, Asli Sahin, Evangelia Vayena, Vassily Hatzimanikatis

## Abstract

Microbial communities live in diverse habitats and significantly impact our health and the environment. However, the principles that govern their formation and evolution remain poorly understood. A crucial step in studying microbial communities is to identify the potential metabolic interactions between the community members, such as competition for nutrients or cross-feeding. Due to the size and complexity of the metabolic network of each organism, there may be a variety of connections between each pair of organisms, which poses a challenge to unraveling the metabolic interactions. Here, we present ReMIND, a computational framework to reconstruct the interaction networks in microbial communities based on the metabolic capabilities of individual organisms. We applied ReMIND to a well-studied uranium-reducing community and the honeybee gut microbiome. Our results provide new perspectives on the evolutionary forces that shape these ecosystems and the trade-off between metabolite exchange and biomass yield. By enumerating alternative interaction networks, we systematically identified the most likely metabolites to be exchanged and highlighted metabolites that could mediate competitive interactions. We envision that ReMIND will help characterize the metabolic capacity of individual members and elucidate metabolic interactions in diverse communities, thus holds the potential to guide many applications in precision medicine and synthetic ecology.
