## Supplementary File 1 for "A constraint-based framework to reconstruct interaction networks in microbial communities"

pair	min_competition	max_cooperation	min_abiotic sources	max_competition	min_cooperation	pair_len
['G. apicola', 'S. alvi']	2	5	11	7	0	2
['B. asteroides', 'S. alvi']	3	5	13	6	0	2
['B. asteroides', 'G. apicola']	6	5	16	10	0	2
['L. mellifer', 'S. alvi']	3	3	19	7	0	2
['L. mellis', 'S. alvi']	3	4	20	6	0	2
['B. asteroides', 'L. mellifer']	7	3	24	12	0	2
['G. apicola', 'L. mellis']	4	3	24	8	0	2
['B. asteroides', 'L. mellis']	7	3	24	12	0	2
['G. apicola', 'L. mellifer']	4	4	24	8	0	2
['Lactobacillus_apis_Hma11GF', 'S. alvi']	2	4	25	6	0	2
['L. mellifer', 'L. mellis']	11	3	26	16	0	2
['L. kullabergensis', 'S. alvi']	3	4	27	6	0	2
['G. apicola', 'Lactobacillus_apis_Hma11GF']	3	4	29	8	0	2
['B. asteroides', 'Lactobacillus_apis_Hma11GF']	5	6	29	11	0	2
['L. kullabergensis', 'L. mellifer']	11	4	30	18	0	2
['Lactobacillus_apis_Hma11GF', 'L. mellifer']	11	3	31	16	0	2
['G. apicola', 'L. kullabergensis']	4	4	31	11	0	2
['Lactobacillus_apis_Hma11GF', 'L. kullabergensis']	15	5	31	25	0	2
['B. asteroides', 'L. kullabergensis']	5	6	31	11	0	2
['Lactobacillus_apis_Hma11GF', 'L. mellis']	11	3	32	17	0	2
['L. kullabergensis', 'L. mellis']	12	5	32	17	0	2
['B. asteroides', 'G. apicola', 'S. alvi']	7	8	15	14	0	3
['B. asteroides', 'L. mellifer', 'S. alvi']	7	7	22	15	0	3
['B. asteroides', 'L. mellis', 'S. alvi']	7	6	23	15	0	3
['G. apicola', 'L. mellis', 'S. alvi']	5	7	23	13	0	3
['G. apicola', 'L. mellifer', 'S. alvi']	5	7	23	13	0	3
['B. asteroides', 'G. apicola', 'L. mellifer']	9	8	24	18	0	3
['B. asteroides', 'G. apicola', 'L. mellis']	9	7	25	19	0	3
['L. mellifer', 'L. mellis', 'S. alvi']	11	7	25	19	0	3
['G. apicola', 'Lactobacillus_apis_Hma11GF', 'S. alvi']	5	7	28	13	0	3
['B. asteroides', 'Lactobacillus_apis_Hma11GF', 'S. alvi']	6	9	28	15	0	3
['Lactobacillus_apis_Hma11GF', 'L. mellifer', 'S. alvi']	12	7	29	20	0	3
['B. asteroides', 'L. mellifer', 'L. mellis']	11	6	29	19	0	3
['L. kullabergensis', 'L. mellifer', 'S. alvi']	11	8	29	22	0	3
['Lactobacillus_apis_Hma11GF', 'L. mellis', 'S. alvi']	12	7	30	21	0	3
['Lactobacillus_apis_Hma11GF', 'L. kullabergensis', 'S. alvi']	16	9	30	27	0	3
['G. apicola', 'L. mellifer', 'L. mellis']	11	7	30	20	0	3
['G. apicola', 'L. kullabergensis', 'S. alvi']	5	8	30	15	0	3
['B. asteroides', 'G. apicola', 'Lactobacillus_apis_Hma11GF']	8	9	30	18	0	3
['B. asteroides', 'L. kullabergensis', 'S. alvi']	5	9	30	15	0	3
['L. kullabergensis', 'L. mellis', 'S. alvi']	12	8	31	21	0	3
['L. kullabergensis', 'L. mellifer', 'L. mellis']	19	7	32	27	0	3
['Lactobacillus_apis_Hma11GF', 'L. mellifer', 'L. mellis']	17	7	32	25	0	3
['B. asteroides', 'Lactobacillus_apis_Hma11GF', 'L. mellis']	13	9	33	22	0	3
['B. asteroides', 'L. kullabergensis', 'L. mellifer']	14	8	33	24	0	3
['G. apicola', 'L. kullabergensis', 'L. mellifer']	11	9	33	22	0	3
['Lactobacillus_apis_Hma11GF', 'L. kullabergensis', 'L. mellifer']	19	8	33	30	0	3
['B. asteroides', 'G. apicola', 'L. kullabergensis']	7	10	33	17	0	3
['B. asteroides', 'L. kullabergensis', 'L. mellis']	14	9	34	24	0	3
['B. asteroides', 'Lactobacillus_apis_Hma11GF', 'L. mellifer']	13	7	34	22	0	3
['G. apicola', 'Lactobacillus_apis_Hma11GF', 'L. kullabergensis']	16	9	34	30	0	3
['G. apicola', 'Lactobacillus_apis_Hma11GF', 'L. mellifer']	12	8	34	21	0	3
['G. apicola', 'Lactobacillus_apis_Hma11GF', 'L. mellis']	12	7	34	22	0	3
['Lactobacillus_apis_Hma11GF', 'L. kullabergensis', 'L. mellis']	22	9	34	31	0	3
['B. asteroides', 'Lactobacillus_apis_Hma11GF', 'L. kullabergensis']	17	8	35	30	0	3
['G. apicola', 'L. kullabergensis', 'L. mellis']	12	9	35	22	0	3
['B. asteroides', 'G. apicola', 'L. mellifer', 'S. alvi']	9	11	23	21	0	4
['B. asteroides', 'G. apicola', 'L. mellis', 'S. alvi']	9	10	24	22	0	4
['B. asteroides', 'L. mellifer', 'L. mellis', 'S. alvi']	11	9	28	23	0	4
['G. apicola', 'L. mellifer', 'L. mellis', 'S. alvi']	11	10	29	24	0	4
['B. asteroides', 'G. apicola', 'Lactobacillus_apis_Hma11GF', 'S. alvi']	8	12	29	21	0	4
['B. asteroides', 'G. apicola', 'L. mellifer', 'L. mellis']	14	10	30	26	0	4
['Lactobacillus_apis_Hma11GF', 'L. mellifer', 'L. mellis', 'S. alvi']	17	10	31	27	0	4
['L. kullabergensis', 'L. mellifer', 'L. mellis', 'S. alvi']	19	11	31	30	0	4
['B. asteroides', 'Lactobacillus_apis_Hma11GF', 'L. mellis', 'S. alvi']	13	12	31	25	0	4
['B. asteroides', 'L. kullabergensis', 'L. mellifer', 'S. alvi']	14	12	31	27	0	4
['B. asteroides', 'G. apicola', 'L. kullabergensis', 'S. alvi']	7	12	31	21	0	4
['Lactobacillus_apis_Hma11GF', 'L. kullabergensis', 'L. mellifer', 'S. alvi']	19	11	32	33	0	4
['B. asteroides', 'Lactobacillus_apis_Hma11GF', 'L. mellifer', 'S. alvi']	13	10	32	25	0	4
['B. asteroides', 'L. kullabergensis', 'L. mellis', 'S. alvi']	14	13	32	27	0	4
['G. apicola', 'Lactobacillus_apis_Hma11GF', 'L. mellifer', 'S. alvi']	12	11	32	25	0	4
['G. apicola', 'L. kullabergensis', 'L. mellifer', 'S. alvi']	11	12	32	26	0	4
['G. apicola', 'Lactobacillus_apis_Hma11GF', 'L. mellis', 'S. alvi']	12	11	33	25	0	4
['G. apicola', 'Lactobacillus_apis_Hma11GF', 'L. kullabergensis', 'S. alvi']	16	12	33	32	0	4
['Lactobacillus_apis_Hma11GF', 'L. kullabergensis', 'L. mellis', 'S. alvi']	22	12	33	33	0	4
['B. asteroides', 'G. apicola', 'Lactobacillus_apis_Hma11GF', 'L. mellis']	15	13	33	28	0	4
['B. asteroides', 'G. apicola', 'L. kullabergensis', 'L. mellifer']	16	12	33	29	0	4
['B. asteroides', 'G. apicola', 'Lactobacillus_apis_Hma11GF', 'L. mellifer']	16	12	33	28	0	4
['Lactobacillus_apis_Hma11GF', 'L. kullabergensis', 'L. mellifer', 'L. mellis']	26	10	34	36	0	4
['G. apicola', 'L. kullabergensis', 'L. mellis', 'S. alvi']	12	13	34	25	0	4
['B. asteroides', 'Lactobacillus_apis_Hma11GF', 'L. kullabergensis', 'S. alvi']	17	12	34	32	0	4
['B. asteroides', 'G. apicola', 'L. kullabergensis', 'L. mellis']	16	14	34	29	0	4
['G. apicola', 'Lactobacillus_apis_Hma11GF', 'L. mellifer', 'L. mellis']	17	11	35	28	0	4
['G. apicola', 'L. kullabergensis', 'L. mellifer', 'L. mellis']	19	12	35	31	0	4
['B. asteroides', 'Lactobacillus_apis_Hma11GF', 'L. kullabergensis', 'L. mellifer']	20	11	35	35	0	4
['B. asteroides', 'L. kullabergensis', 'L. mellifer', 'L. mellis']	19	11	35	30	0	4
['B. asteroides', 'Lactobacillus_apis_Hma11GF', 'L. mellifer', 'L. mellis']	17	11	35	28	0	4
['G. apicola', 'Lactobacillus_apis_Hma11GF', 'L. kullabergensis', 'L. mellifer']	19	12	36	34	0	4
['B. asteroides', 'Lactobacillus_apis_Hma11GF', 'L. kullabergensis', 'L. mellis']	23	12	36	36	0	4
['B. asteroides', 'G. apicola', 'Lactobacillus_apis_Hma11GF', 'L. kullabergensis']	19	13	36	35	0	4
['G. apicola', 'Lactobacillus_apis_Hma11GF', 'L. kullabergensis', 'L. mellis']	22	13	37	36	0	4
['B. asteroides', 'G. apicola', 'L. mellifer', 'L. mellis', 'S. alvi']	14	14	29	29	0	5
['B. asteroides', 'G. apicola', 'Lactobacillus_apis_Hma11GF', 'L. mellis', 'S. alvi']	15	16	32	32	0	5
['B. asteroides', 'G. apicola', 'Lactobacillus_apis_Hma11GF', 'L. mellifer', 'S. alvi']	16	15	32	31	0	5
['B. asteroides', 'G. apicola', 'L. kullabergensis', 'L. mellifer', 'S. alvi']	16	16	32	33	0	5
['B. asteroides', 'G. apicola', 'L. kullabergensis', 'L. mellis', 'S. alvi']	16	17	33	32	0	5
['Lactobacillus_apis_Hma11GF', 'L. kullabergensis', 'L. mellifer', 'L. mellis', 'S. alvi']	26	14	33	38	0	5
['G. apicola', 'Lactobacillus_apis_Hma11GF', 'L. mellifer', 'L. mellis', 'S. alvi']	17	15	33	32	0	5
['B. asteroides', 'L. kullabergensis', 'L. mellifer', 'L. mellis', 'S. alvi']	19	15	33	33	0	5
['B. asteroides', 'Lactobacillus_apis_Hma11GF', 'L. mellifer', 'L. mellis', 'S. alvi']	17	14	33	31	0	5
['G. apicola', 'L. kullabergensis', 'L. mellifer', 'L. mellis', 'S. alvi']	19	15	34	35	0	5
['G. apicola', 'Lactobacillus_apis_Hma11GF', 'L. kullabergensis', 'L. mellifer', 'S. alvi']	19	15	35	37	0	5
['B. asteroides', 'Lactobacillus_apis_Hma11GF', 'L. kullabergensis', 'L. mellis', 'S. alvi']	23	16	35	38	0	5
['B. asteroides', 'Lactobacillus_apis_Hma11GF', 'L. kullabergensis', 'L. mellifer', 'S. alvi']	20	14	35	37	0	5
['B. asteroides', 'G. apicola', 'Lactobacillus_apis_Hma11GF', 'L. mellifer', 'L. mellis']	19	15	35	34	0	5
['B. asteroides', 'G. apicola', 'Lactobacillus_apis_Hma11GF', 'L. kullabergensis', 'S. alvi']	19	16	35	37	0	5
['B. asteroides', 'G. apicola', 'L. kullabergensis', 'L. mellifer', 'L. mellis']	21	15	35	35	0	5
['B. asteroides', 'G. apicola', 'Lactobacillus_apis_Hma11GF', 'L. kullabergensis', 'L. mellifer']	22	16	36	39	0	5
['B. asteroides', 'Lactobacillus_apis_Hma11GF', 'L. kullabergensis', 'L. mellifer', 'L. mellis']	26	14	36	39	0	5
['G. apicola', 'Lactobacillus_apis_Hma11GF', 'L. kullabergensis', 'L. mellis', 'S. alvi']	22	16	36	39	0	5
['B. asteroides', 'G. apicola', 'Lactobacillus_apis_Hma11GF', 'L. kullabergensis', 'L. mellis']	25	17	37	41	0	5
['G. apicola', 'Lactobacillus_apis_Hma11GF', 'L. kullabergensis', 'L. mellifer', 'L. mellis']	26	15	37	41	0	5
['B. asteroides', 'G. apicola', 'Lactobacillus_apis_Hma11GF', 'L. mellifer', 'L. mellis', 'S. alvi']	19	18	34	37	0	6
['B. asteroides', 'G. apicola', 'L. kullabergensis', 'L. mellifer', 'L. mellis', 'S. alvi']	21	18	34	38	0	6
['G. apicola', 'Lactobacillus_apis_Hma11GF', 'L. kullabergensis', 'L. mellifer', 'L. mellis', 'S. alvi']	26	18	36	43	0	6
['B. asteroides', 'Lactobacillus_apis_Hma11GF', 'L. kullabergensis', 'L. mellifer', 'L. mellis', 'S. alvi']	26	17	36	41	0	6
['B. asteroides', 'G. apicola', 'Lactobacillus_apis_Hma11GF', 'L. kullabergensis', 'L. mellis', 'S. alvi']	25	20	36	43	0	6
['B. asteroides', 'G. apicola', 'Lactobacillus_apis_Hma11GF', 'L. kullabergensis', 'L. mellifer', 'S. alvi']	22	19	36	43	0	6
['B. asteroides', 'G. apicola', 'Lactobacillus_apis_Hma11GF', 'L. kullabergensis', 'L. mellifer', 'L. mellis']	28	18	37	44	0	6
['B. asteroides', 'G. apicola', 'Lactobacillus_apis_Hma11GF', 'L. kullabergensis', 'L. mellifer', 'L. mellis', 'S. alvi']	28	21	37	47	0	7
