## Supplementary File 2 for "A constraint-based framework to reconstruct interaction networks in microbial communities"

### Sheet: Sheet1
Metabolites	C source
﻿ h_e
so4_e
pi_e
nh4_e
mg2_e
k_e
h2o_e
fe3_e
zn2_e
ss_e
s_e
ni2_e
na1_e
n2_e
mobd_e
mn2_e
h2s_e
h2_e
cu2_e
cobalt2_e
cl_e
cd2_e
ca2_e
cro4_e
tsul_e
ac_e
arsna_e
arsni2_e
cobalt3_e
CrOH3_e
h2o2_e
hg2_e
mn4o_e
so3_e
tttnt_e
wo4_e
succ_e	✓
oxa_e	✓
mal-L_e	✓
lac-L_e	✓
cit_e	✓
fum_e	✓
for_e	✓
arab-L_e	✓
etoh_e	✓
eths_e	✓
fru_e	✓
glc_e	✓
hexs_e	✓
glyclt_e	✓
istnt_e	✓
rib-D_e	✓
buts_e	✓
ppa_e	✓
pyr_e	✓
sula_e	✓
dmso_e	✓
dms_e	✓
glyc-R_e	✓
akg_e	✓
