## Supplementary File 3 for "A constraint-based framework to reconstruct interaction networks in microbial communities"

### Sheet: SuppMat_081123_extracellular_me
no	reactions	type	metabolite	metabolite_name
1	EX_glc__D_e	primary*	glc__D_e	D-Glucose
2	EX_sucr_e	primary*	sucr_e	Sucrose
3	EX_fru_e	primary*	fru_e	D-Fructose
4	EX_acgam_e	primary*	acgam_e	N-Acetyl-D-glucosamine
5	EX_glyc__R_e	primary*	glyc__R_e	R-Glycerate
6	EX_cit_e	primary*	cit_e	Citrate
7	EX_akg_e	primary*	akg_e	2-Oxoglutarate
8	EX_icit_e	primary*	icit_e	Isocitrate
9	EX_fum_e	primary*	fum_e	Fumarate
10	EX_mal__L_e	primary*	mal__L_e	L-Malate
11	EX_4abut_e	primary*	4abut_e	4-Aminobutanoate
12	EX_asp__L_e	primary*	asp__L_e	L-Aspartate
13	EX_hxan_e	primary*	hxan_e	Hypoxanthine
14	EX_urea_e	primary*	urea_e	Urea
15	EX_glu__L_e	primary*	glu__L_e	L-Glutamate
16	EX_inost_e	primary*	inost_e	Myo-Inositol
17	EX_din_e	primary*	din_e	Deoxyinosine
18	EX_dgsn_e	primary*	dgsn_e	Deoxyguanosine
19	EX_uri_e	primary*	uri_e	Uridine
20	EX_thymd_e	primary*	thymd_e	Thymidine
21	EX_ac_e	primary*	ac_e	Acetate
22	EX_ptrc_e	primary*	ptrc_e	Putrescine
23	EX_lac__D_e	primary*	lac__D_e	D-Lactate
24	EX_pyr_e	primary*	pyr_e	Pyruvate
25	EX_succ_e	primary*	succ_e	Succinate
26	EX_xan_e	primary*	xan_e	Xanthine
27	EX_for_e	primary*	for_e	Formate
28	EX_thym_e	primary*	thym_e	Thymine
29	EX_ins_e	primary*	ins_e	Inosine
30	EX_trp__L_e	primary*	trp__L_e	L-Tryptophan
31	EX_gly_e	primary*	gly_e	Glycine
32	EX_pro__L_e	primary*	pro__L_e	L-Proline
33	EX_5dglcn_e	primary	5dglcn_e	5-Dehydro-D-gluconate
34	EX_2dhglcn_e	primary	2dhglcn_e	2-Dehydro-D-gluconate
35	EX_3oxoadp_e	primary	3oxoadp_e	3-Oxoadipate
36	EX_26dap__M_e	supplementary	26dap__M_e	Meso-2,6-Diaminoheptanedioate
37	EX_ribflv_e	supplementary	ribflv_e	Riboflavin
38	EX_gln__L_e	supplementary	gln__L_e	L-Glutamine
39	EX_arg__L_e	supplementary	arg__L_e	L-Arginine
40	EX_ala_B_e	supplementary	ala_B_e	Beta-Alanine
41	EX_cmp_e	supplementary	cmp_e	CMP
42	EX_co2_e	supplementary	co2_e	CO2
43	EX_fol_e	supplementary	fol_e	Folate
44	EX_his__L_e	supplementary	his__L_e	L-Histidine
45	EX_nmn_e	supplementary	nmn_e	NMN
46	EX_thm_e	supplementary	thm_e	Thiamin
47	EX_xylan4_e	supplementary	xylan4_e	Xylan
48	EX_acmana_e	supplementary	acmana_e	N-Acetyl-D-mannosamine
49	EX_ade_e	supplementary	ade_e	Adenine
50	EX_pydx_e	supplementary	pydx_e	Pyridoxal
51	EX_ura_e	supplementary	ura_e	Uracil
52	EX_leu__L_e	supplementary	leu__L_e	L-Leucine
53	EX_chol_e	supplementary	chol_e	Choline
54	EX_airs_e	supplementary	airs_e	Aminoimidazole-riboside
55	EX_thr__L_e	supplementary	thr__L_e	L-Threonine
56	EX_cgly_e	supplementary	cgly_e	Cys-Gly
57	EX_orn_e	supplementary	orn_e	Ornithine
58	EX_phe__L_e	supplementary	phe__L_e	L-Phenylalanine
59	EX_bz_e	supplementary	bz_e	Benzoate
60	EX_chols_e	supplementary	chols_e	Choline sulfate
61	EX_dad_2_e	supplementary	dad_2_e	Deoxyadenosine
62	EX_enter_e	supplementary	enter_e	Enterochelin
63	EX_feenter_e	supplementary	feenter_e	Fe-enterobactin
64	EX_id3acald_e	supplementary	id3acald_e	Indole 3 acetaldehyde
65	EX_met__L_e	supplementary	met__L_e	L-Methionine
66	EX_tyr__L_e	supplementary	tyr__L_e	L-Tyrosine
67	EX_val__L_e	supplementary	val__L_e	L-Valine
68	EX_ttdcea_e	supplementary	ttdcea_e	Tetradecenoate
69	EX_4hthr_e	supplementary	4hthr_e	4-Hydroxy-L-threonine
70	EX_abt__L_e	supplementary	abt__L_e	L Arabinitol
71	EX_cytd_e	supplementary	cytd_e	Cytidine
72	EX_frulys_e	supplementary	frulys_e	Fructoselysine
73	EX_glyald_e	supplementary	glyald_e	D-Glyceraldehyde
74	EX_ile__L_e	supplementary	ile__L_e	L-Isoleucine
75	EX_pnto__R_e	supplementary	pnto__R_e	_R-Pantothenate
76	EX_udcpp_e	supplementary	udcpp_e	Undecaprenyl phosphate
77	EX_glcn_e	supplementary	glcn_e	D-Gluconate
78	EX_xtsn_e	supplementary	xtsn_e	Xanthosine
79	EX_acald_e	supplementary	acald_e	Acetaldehyde
80	EX_ser__L_e	supplementary	ser__L_e	L-Serine
81	EX_chor_e	supplementary	chor_e	Chorismate
82	EX_csn_e	supplementary	csn_e	Cytosine
83	EX_glyc_e	supplementary	glyc_e	Glycerol
84	EX_gua_e	supplementary	gua_e	Guanine
85	EX_mmet_e	supplementary	mmet_e	S-Methyl-L-methionine
86	EX_dha_e	supplementary	dha_e	Dihydroxyacetone
87	EX_uaagmda_e	supplementary	uaagmda_e	uaagmda
88	EX_adn_e	supplementary	adn_e	Adenosine
